# The *Zymoseptoria tritici* effector Zt-11 contributes to aggressiveness in wheat

**DOI:** 10.1101/2024.09.04.611169

**Authors:** Sujit Jung Karki, Paola Pilo, Colleen Lawless, Nikolaos Mastrodimos, Anna M. M. Tiley, James Burke, Angela Feechan

## Abstract

*Zymoseptoria tritici* is an ascomycete fungus and the causal agent of Septoria tritici leaf blotch (STB) in wheat. *Z. tritici* secretes an array of effector proteins that are likely to facilitate host infection, colonisation and pycnidia production. In this study we demonstrate a role for Zt-11 as a *Z. tritici* effector during disease progression. *Zt-11* is upregulated during the transition of the pathogen from the biotrophic to necrotrophic phase of wheat infection. Deletion of *Zt-11* delayed disease development in wheat, reducing the number and size of pycnidia, as well as the number of macropycnidiospores produced by *Z. tritici*. This delayed disease development by the Δ*Zt-11* mutants was accompanied by a lower induction of *PR* genes in wheat, when compared to infection with wildtype *Z. tritici*. Overall, these data suggest that Zt-11 plays a role in *Z. tritici* aggressiveness and STB disease progression possibly via a salicylic acid associated pathway.
