## Supplementary material for "The *Zymoseptoria tritici* effector Zt-11 contributes to aggressiveness in wheat": Supplementary table 1. Primer information (1) (1).xlsx

### Sheet: Sheet1
Supplementary table 1. Primers used in this study.
Name	Sequence	Purpose
104444 (Zt11) Fwd	GGGGACAAGTTTGTACAAAAAAGCAGGCTTCATGAAGCCATCTCAGCTGCTC	Cloning
ΔSP 104444 (Zt-11) Fwd	GGGGACAAGTTTGTACAAAAAAGCAGGCTTCAAATACTGCGCCGGGTGCG	Cloning
104444 (Zt11)Rvs	GGGGACCACTTTGTACAAGAAAGCTGGGTCTCAAGTTCCTGGGCACGATG	Cloning
104444(Zt11) Fwd	CTCTGTCCTTGGCGAAATAC	Q-PCR
104444 (Zt11)Rvs	ACCGATGATTTGAGGGGAAC	Q-PCR
MgTub Fwd	ATCTACCGCGGAAAGGTGTCCA	Q-PCR
MgTub Rvs	TGGTCACCGACACGCTTAAAGAG	Q-PCR
Fwd_Hyg	TTATTAGCAGACAGGAACGAGG	Q-PCR
Rvs_Hyg	TAAAGGGAGGAAGGGCGAAC	Q-PCR
Fwd_Zt11_LF	GGTGGACTCCTCTTAAAGCTTGGCTGCAGGGACGCCAGCGCCTCCCTTCAATACTTTCTC	Zt11 1.5kb left flank
Rvs_Zt11_LF	AAATGCTCCTTCAATATCATCTTCTGTCGAGTCTGCTGGACTGGTGAAGTACAAGTCAGA	Zt11 1.5kb left flank
Fwd_Hyg	TCGACAGAAGATGATATTGAAGGAG	Hygromycin-trpC cassette
Rvs_Hyg	GATCCCTATTCCTTTGCCCTCGGAC	Hygromycin-trpC cassette
Fwd_Zt11_RF	CACTCGTCCGAGGGCAAAGGAATAGGGATCAACAAGGCAGATTCAATTGCTCCTCCACGA	Zt11 1.5kb right flank
Rvs_Zt11_RF	GCCACCATGTTGGGCCCGGCGCGCCGAATTACTCTCTATGCGTAGCAAAGCTACCCGAAA	Zt11 1.5kb right flank
Fwd_Seq	GGACGAACGGATAAACCTTTTCACG	pCambia0380_YA sequence before left flank
Rvs_Seq	AGTGGTGATTTTGTGCCGAGCTGCC	pCambia0380_YA sequence before right flank
Fwd_Zt11_WT	AGTTCCGATAATGGAGAGGGTAAG	Zt11 gene (wild-type) before left flank
Rvs_Zt11_WT	TGTAGTAGCATGCCGCGTAG	Zt11 gene (wild-type)
Rvs_Zt11_KO	TGGGTAGAATAGGTAAGTCAGATTG	Hyg-trpC gene (knock-out mutant)
PR1F	CATGCACCTTCGTATGCCTAACT	Q-PCR	Ors et al., 2017
PR1R	TGGCTTATTACGGCATTCCTTT	Q-PCR	Ors et al., 2017
PR2F	CGACGGAGGACTGCTCATAC	Q-PCR	Ors et al., 2018
PR2R	GCTCATTTCCAAAGTCCGGG	Q-PCR	Ors et al., 2019
PR5F	CCCATGAAGGCTGTTCACGTC	Q-PCR	Ors et al., 2020
PR5R	GCCGTATATCTACGTACGCCTTT	Q-PCR	Ors et al., 2021
TaCATF	CCATGAGATCAAGGCCATCT	Q-PCR	Reilly, Karki et al., 2021
TaCATR	ATCTTACATGCTCGGCTTGG	Q-PCR	Reilly, Karki et al., 2021
TaSODF	CAGAGGGTGCTGCTTTACAA	Q-PCR	Reilly, Karki et al., 2021
TaSODR	GGTCACAAGAGGGTCCTGAT	Q-PCR	Reilly, Karki et al., 2021
