## Supplementary material for "The *Zymoseptoria tritici* effector Zt-11 contributes to aggressiveness in wheat": Supplementary Table 2. BlastP of Effector list (1) (1).xlsx

### Sheet: Sheet1
	Supplementary Table 2. BlastP of eight Z. tritici SSPs previously shown to interact with host wheat proteins TaSSP7, TaSSP6, TaSRTRG6 and TaSRTRG7 (Brennan et al., 2020; Zhou et al., 2020).
	Code	Jgi Code	Location	Description	E-value	Percentage Identity	Accession	Host interactors (Brennan et al., 2020; Zhou et al., 2020)
	101652	Zt-06	chr_11:1326756-1327372	uncharacterized protein MYCGRDRAFT_101652 [Zymoseptoria tritici IPO323]	2e-48	1	XP_003848449.1	TaSSP7
				unnamed protein product [Zymoseptoria tritici ST99CH_3D7]	1e-31	1	SMQ55422.1	TaSSP6
				unnamed protein product [Zymoseptoria tritici ST99CH_1A5]	9e-27	0.9273	SMY29104.1
				unnamed protein product [Zymoseptoria tritici ST99CH_3D1]	2e-26	0.9259	SMR63744.1
				Zymoseptoria brevis	2e-06	0.4125	KJX93386.1
	104444	Zt-11	chr_5:989972-990541	uncharacterized protein MYCGRDRAFT_104444 [Zymoseptoria tritici IPO323]	5e-49	1	XP_003852680.1	TaSSP7
				unnamed protein product [Zymoseptoria tritici ST99CH_3D7]	2e-49	1	SMQ50729.1	TaSSP6
				unnamed protein product [Zymoseptoria tritici ST99CH_1E4]	0.0001	0.4176	SMR61918.1	TaSRTRG6
				uncharacterized protein MYCGRDRAFT_104462 [Zymoseptoria tritici IPO323]	5e-07	0.4118	XP_003852670.1
	108482	Zt-19	chr_3:780398-781083 (+)	uncharacterized protein MYCGRDRAFT_108482 [Zymoseptoria tritici IPO323]	6e-74	1	XP_003853702.1	TaSSP7
				uncharacterized protein MYCFIDRAFT_173886 [Pseudocercospora fijiensis CIRAD86]	2e-11	0.5781	XP_007925513.1	TaSSP6
								TaSRTRG6
	81079	Zt-04	chr_6:572649-573552 (+)	uncharacterized protein MYCGRDRAFT_81079 [Zymoseptoria tritici IPO323]	0	1	XP_003851383.1	TaSSP7
				hypothetical protein TI39_contig567g00001 [Zymoseptoria brevis]	0	0.9669	KJX97062.1
				hypothetical protein CB0940_10792 [Cercospora beticola]	2e-86	0.6129	XP_023454972.1
				hypothetical protein CERZMDRAFT_115585 [Cercospora zeae-maydis SCOH1-5]	4e-86	0.6171	KAF2206753.1
				hypothetical protein CBER1_07126 [Cercospora berteroae]	2e-84	0.6927	PPJ54341.1
				uncharacterized protein RCC_00217 [Ramularia collo-cygni]	4e-81	0.5465	XP_023621140.1
				uncharacterized protein SEPMUDRAFT_117066 [Sphaerulina musiva SO2202]	6e-81	0.563	XP_016760600.1
				uncharacterized protein MYCFIDRAFT_79801 [Pseudocercospora fijiensis CIRAD86]	1e-70	0.5119	XP_007929893.1
				hypothetical protein AC578_948 [Pseudocercospora eumusae]	1e-67	0.6154	KXT00848.1
	106445	Zt-26	chr_13:136802-137670 (-)	uncharacterized protein MYCGRDRAFT_106445 [Zymoseptoria tritici IPO323]	2e-82	1	XP_003847824.1	TaSSP7
				unnamed protein product [Zymoseptoria tritici ST99CH_1E4]	2e-80	0.9748	SMR61848.1
				unnamed protein product [Zymoseptoria tritici ST99CH_3D1]	7e-80	0.9664	SMR64349.1
				unnamed protein product [Zymoseptoria tritici ST99CH_3D7]	1e-79	0.9664	SMQ56017.1
				unnamed protein product [Zymoseptoria tritici ST99CH_1A5]	1e-78	0.9496	SMY29694.1
				uncharacterized protein MYCGRDRAFT_104758 [Zymoseptoria tritici IPO323]	4e-39	0.5714	XP_003851932.1
	105659	Zt-16	chr_9:381747-382480 (+)	uncharacterized protein MYCGRDRAFT_105659 [Zymoseptoria tritici IPO323]	6e-132	1	XP_003849304.1	TaSRTRG7
				hypothetical protein TI39_contig671g00005 [Zymoseptoria brevis]	2e-75	0.9313	KJX96331.1
				uncharacterized protein RCC_04117 [Ramularia collo-cygni]	9e-41	0.4595	XP_023625162.1
	107286	Zt-18	chr_1:3158807-3159576 (+)	uncharacterized protein MYCGRDRAFT_107286 [Zymoseptoria tritici IPO323]	1e-79	1	XP_003856358.1	TaSRTRG7
				unnamed protein product [Zymoseptoria tritici ST99CH_1E4]	6e-42	0.9855	SMR42358.1
				acetyltransferase [Colletotrichum musicola]	4e-08	0.5417	KAF6793815.1
				hypothetical protein CMUS01_15213 [Colletotrichum musicola]	1e-16	0.5132	KAF6802977.1
				hypothetical protein CPLU01_08501 [Colletotrichum plurivorum]	6e-26	0.4904	KAF6828418.1
				hypothetical protein CSOJ01_12768 [Colletotrichum sojae]	9e-26	0.4808	KAF6798180.1
				hypothetical protein VE00_09139 [Pseudogymnoascus sp. WSF 3629]	3e-24	0.4717	OBT41557.1
	99161	Zt-24	chr_2:2101447-2102282 (+)	uncharacterized protein MYCGRDRAFT_99161 [Zymoseptoria tritici IPO323]	5e-112	1	XP_003854982.1	TaSRTRG6
				unnamed protein product [Zymoseptoria tritici ST99CH_1A5]	3e-110	0.9939	SMY21408.1
				unnamed protein product [Zymoseptoria tritici ST99CH_3D7]	6e-111	0.9878	SMQ47726.1
				unnamed protein product [Zymoseptoria tritici ST99CH_1E4]	8e-111	0.9878	SMR46259.1
				uncharacterized protein VDAG_04434 [Verticillium dahliae VdLs.17]	7e-16	0.4646	XP_009649176.1
				hypothetical protein DOTSEDRAFT_116443 [Dothistroma septosporum	5e-15	0.4583	EME41789.1
				hypothetical protein AC578_4250 [Pseudocercospora eumusae]	2e-17	0.4463	KXS99537.1
